# An Experimental Test of Local Adaptation in Native and Introduced Populations of an Ectomycorrhizal Fungus, *Suillus luteus*

**DOI:** 10.1101/2024.09.14.613092

**Authors:** Brooke M. Allen, Rytas J. Vilgalys, Jason D. Hoeksema

## Abstract

After species introductions and subsequent invasions, organisms often encounter intense selection pressures from biotic and abiotic aspects of novel environments, driving rapid evolutionary changes that potentially lead to local adaptation. This study aimed to investigate how invasion has influenced symbiotic interactions through rapid evolution in exotic isolates of the ectomycorrhizal (EcM) fungus *Suillus luteus*, which was co-introduced with obligately symbiotic pine trees into the Southern Hemisphere. We conducted a cross-inoculation experiment testing the compatibility of sympatric and allopatric pairings between pines and isolates of *S. luteus* from native and introduced populations. Our results showed that plant and fungal performance were substantially affected by these pairings, largely supporting a hypothesis of local maladaptation. Several performance metrics indicated stronger outcomes in allopatric pairings compared to sympatric ones. This suggests that fungal isolates may have evolved traits that are less beneficial or even somewhat harmful to their local host plants. These findings highlight the complex dynamics of coevolution and emphasize the necessity of considering both local adaptation and maladaptation in understanding species interactions.
