## Supplementary Table 1. Fungal isolate origins for "An Experimental Test of Local Adaptation in Native and Introduced Populations of an Ectomycorrhizal Fungus, *Suillus luteus*"

Ch2 Supplementary table 1. Fungal isolate origins
original_ID	project_ID	species	host	locality	site_name	country	date	GPS	info	collector	duke_herbarium_number	its_sequence
3,SL1	EU1	Suillus luteus	NA	Lobeš	na	CZ	9/25/2022	NA	one genet	T. Figura	NA	NA
4,S2	EU2	Suillus luteus	NA	Hradec Králové	na	CZ	9/28/2022	NA	each individual at least 10 m from another one, collected along pathway +-200m long	T. Figura	NA	NA
5,S1	EU3	Suillus luteus	NA	Bzenec-P?ívoz	na	CZ	9/30/2022	NA	each individual at least 10 m from another one	T. Figura	NA	NA
7,S6	EU4	Suillus luteus	NA	Šaštín-Stráže- Gazárka	na	SK	10/5/2022	N 48Â°37.93112', E 17Â°10.29775'	each individual at least 10 m from another one	T. Figura	NA	NA
10,S12	EU5	Suillus luteus	NA	Adamov	na	SK	10/5/2022	N 48Â°44.38742', E 17Â°3.57270'	NA	T. Figura	NA	NA
10	AU1	Suillus luteus	Pinus nigra	NA	Craigeyburn Forest Park	NZ	5/7/2018	NA	NA	T. Bruns, I. Dickie, Y. Ke, R. Vilgalys	351878	>NZ010_ITS GATATGCTTAAGTTCAGCGGGTAGTCCTACCTGATTTGAGGTCAAACGTCAATGAGGAAGACGCCCCTAGAGGCGTCGACGCATTAGAGGCACGGGACCATTCTGTCTTGCACTTCGGCGAACGGCGATCATTATCACGCCAAAGGCCTTGTCATGCAAAGTCGAAAGTCGACCGCGAGCCGATTCATTTAAGAGGAGCCCGAGTCCTGGACGAATCCAGTGTCTCCGGCAGCCCCCAACATCCAAGCACCCGCTCGAAGCAAATCGAGAGGGGTTGAGAATTTACTGACACTCAAACAGGCATGCTCCTCGGAACACCGAGGAGCGCAAGGTGCGTTCAAAGATTCGATGATTCACTGTAGATCTGCAATTCACATTACATATCGCG…
18 2/2	AU2	Suillus luteus	Pinus radiata	Ngawaru	Tectal Terain Park	NZ	5/17/2019	NA	NA	R. Vilgalys	NA	>Suillus_luteus_2019NZAus18 ctggagcacgaggacactgacttggtcatttagaggaagtaaaagtcgtaacaaggtttccgtaggtgaacctgcggaaggatcattaatgaaattataatccggcgaggggaaaggcggagagttgtagctggcctccaggggcatgtgcacgctctcttccggacctttcgccgtatgggcgcggggcgacccgcgtcttcatatacctcttcgtgtagaaagtctttgaatgttttaccatcatcgagtcgcgacttctaggagacgcgattctttgagaaaaaagttattacaactttcagcaacggatctcttggctctcgcatcgatgaagaacgcagcgaatcgcgatatgtaatgtgaattgc…
153	AU3	Suillus luteus	P. radiata plantation	Nannup	Ellis Creek State Forest	AU	6/25/2017	NA	NA	R. Vilgalys	352389	>2017Aus153_Suillus_luteus_P_radiata_WA_(CTAB AU375) AAGTCGTAACAAGGTTTCCGTAGGTGAACCTGCGGAAGGATCATTAATGAAATTATAATCCGGCGAGGGGAAAGGCGGAGAGTTGTAGCTGGCCTCCAGGGGCATGTGCACGCTCTCTTCCGGACCTTTCGCCGTATGGGCGCGGGGCGACCCGCGTCTTCATATACCTCTTCGTGTAGAAAGTCTTTGAATGTTTTACCATCATCGAGTCGCGACTTCTAGGAGACGCGATTCTTTGAGAAAAAAGTTATTACAACTTTCAGCAACGGATCTCTTGGCTCTCGCATCGATGAAGAACGCAGCGAATCGCGATATGTAATGTGAATTGCAGATCTACAGTGAATCA…
109	AU4	Suillus luteus	experimental plantings of P. radiata and other pines along roadside	Walpole	Granite Peaks State Forest	AU	6/24/2017	NA	NA	R. Vilgalys	352352	>AU339_Suillus_luteus_P_radiata_WA AAGTCGTAACAAGGTTTCCGTAGGTGAACCTGCGGAAGGATCATTAATGAAATTATAATCCGGCGAGGGGAAAGGCGGAGAGTTGTAGCTGGCCTCCAGGGGCATGTGCACGCTCTCTTCCGGACCTTTCGCCGTATGGGCGCGGGGCGACCCGCGTCTTCATATACCTCTTCGTGTAGAAAGTCTTTGAATGTTTTACCATCATCGAGTCGCGACTTCTAGGAGACGCGATTCTTTGAGAAAAAAGTTATTACAACTTTCAGCAACGGATCTCTTGGCTCTCGCATCGATGAAGAACGCAGCGAATCGCGATATGTAATGTGAATTGCAGATCTACAGTGAATCATCGAATCTTTGAACGCAC…
188	AU5	Suillus luteus	young radiata plantation	Nannup	Jarrahwood State Forest	AU	6/26/2017	NA	NA	R. Vilgalys & E. Henderson	352421	>2017Aus_188_Suillus_luteus_Nannup_WA_Pradiata_SH1555172.08FU_pacbio ACCTGGAGCACGAGGACACTGACTTGGTCATTTAGAGGAAGTAAAAGTCGTAACAAGGTTTCCGTAGGTGAACCTGCGGAAGGATCATTAATGAAATTATAATCCGGCGAGGGGAAAGGCGGAGAGTTGTAGCTGGCCTCCAGGGGCATGTGCACGCTCTCTTYCGGACCTTTCGCCGTATGGGCGCGGGGCGACCCGCGTCTTCATATACCTCTTCGTGTAGAAAGTCTTTGAATGTTTTACCATCATCGAGTCGCGACTTCTAGGAGACGCGATTCTTTGAGAAAAAAGTTATTACAACTTTCAGCAACGGATCTCTTGGCTCTCGCA…
